# Panvascular-JEPA: Unseen-Structure Evaluation of Factorized Predictive States for Hemodynamic Networks

**DOI:** 10.64898/2026.10.12.758273

**Authors:** Lingsen You, Zijie Feng, Chang Gao, Yingcheng Wu, Zhenfei Yin, Ling Yang, Li Shen, Junbo Ge

## Abstract

Predictive representations for vascular simulation should be tested on unseen network structures and compared with the governing equations before being interpreted as general-purpose world models. We constructed a new, dimensioned but uncalibrated nodal resistance–inertance–compliance benchmark containing all 38 connected, non-isomorphic six-node graphs with five to seven edges. Twenty-four structures supplied training, validation, and new-background testing; 14 structures were wholly withheld. Across 648 parameter backgrounds and two prescribed action programs, 1,296 trajectories contained 96 forecast steps over three cycles. Four graph predictors received equal six-candidate optimization searches, followed by five fixed-seed fits. Selected configurations and analysis code were locked before test trajectories were generated. Comparators included known-equation numerical integrators, an inertia-free reduction, and a five-coefficient model fitted to training trajectories.

Unseen-structure mean standardized RMSE was 8.46 × 10^9^ for four-factor OPF, 329 for single-factor OPF, and 1.83 × 10^31^ for supervised graph prediction, compared with 1.09 × 10^−4^ for four-substep known-equation integration and 6.77 × 10^−4^ for the fitted mechanism. The primary OPF-4 minus OPF-1 difference was 8.46 × 10^9^, with a paired stratified-graph 95% percentile interval of [2.23 × 10^5^, 2.54 × 10^10^]. Neural errors were strongly dependent on training seed and network structure, with extreme forecasts dominating the means. All four neural means exceeded persistence; relative performance within this comparison did not establish a usable forecasting model.

The study supplies a distinct numerical test of structure transfer, factor-count control, and recursive stability. Its conclusions concern the implemented models, optimization budget, and finite graph catalogue. It establishes neither patient-specific performance nor anatomical transfer, biological remodeling, device efficacy, or clinical readiness.
