## Supplementary Data - Compact audit, summary tables, code, and figure sources for "Panvascular-JEPA: Unseen-Structure Evaluation of Factorized Predictive States for Hemodynamic Networks": final_representation_diagnostics.csv

arm	seed	permutation_encoder_max_abs	permutation_prediction_max_abs	basis_condition	basis_rank	basis_gram_loss	pressure_coordinate_std_nonfinite_count	pressure_coordinate_std_min	pressure_coordinate_std_max	pressure_effective_rank	flow_coordinate_std_nonfinite_count	flow_coordinate_std_min	flow_coordinate_std_max	flow_effective_rank
mono_jepa	211	0.0	0.0	1.0	16	0.0	0	1.0788698198828726	1.276432949767821	3.4257368425039525	0	1.1256312270266635	1.7089993809813093	2.202137861157363
mono_jepa	223	0.0	0.0	1.0	16	0.0	0	1.0579772125577858	1.2659083524633992	3.1394297119029657	0	1.2604870009224203	1.8220932190114094	2.2119011765882175
mono_jepa	227	0.0	0.0	1.0	16	0.0	0	1.0743282800370102	1.4714109661235844	3.7127350433576134	0	1.1847472851618215	1.799606659863787	2.668710683654322
mono_jepa	229	0.0	0.0	1.0	16	0.0	0	1.0643583039112519	1.3588865722410741	3.1444327308296542	0	1.313620000370519	1.7047209074639957	2.5046704360949987
mono_jepa	233	0.0	0.0	1.0	16	0.0	0	1.0743322096162917	1.1121975523438343	2.880424719740279	0	1.3950390820595737	1.6219819684635923	2.078270678387398
opf1	211	0.0	0.0	1.199705564790515	16	0.0003171670603628126	0	1.0455431744388528	1.52362735550775	4.822678405703639	0	1.2073293251030375	1.6390580653156899	2.942328014290632
opf1	223	0.0	0.0	1.393011324030419	16	0.0007894157084686608	0	1.053679361578252	1.7071185572065586	4.20570884944106	0	1.142738721518541	1.9659324970733572	2.5941522399045334
opf1	227	0.0	0.0	1.378810048832561	16	0.0008298440570900984	0	1.0784126404788594	2.12077902021224	3.851493895348302	0	1.0902634610579371	1.6611996210612445	3.078129751257282
opf1	229	0.0	0.0	1.1649288292667779	16	0.000234906300546107	0	1.1520923636165668	1.8049244054196187	3.572245217909152	0	1.2050893391991169	1.453393628721505	2.3692052506048973
opf1	233	0.0	0.0	1.2620094844460223	16	0.0004503225058879104	0	1.077322787302253	1.4781262426665531	4.612507819873282	0	1.20249476677121	1.8043676542204097	2.953855811742399
opf4	211	0.0	0.0	1.2918980522994141	16	0.0005303717708600858	0	1.0600955090592143	1.2977670162032664	4.176235401005822	0	1.2431291620767284	1.7839794659124288	2.7901739775808
opf4	223	0.0	0.0	1.4097395593690563	16	0.0008165541253460078	0	1.069245141325536	1.7390055639425752	3.45483072384591	0	1.3007856001285463	1.86841458520648	2.1655731847644595
opf4	227	0.0	0.0	1.4332996412726169	16	0.000854764000667742	0	1.0663405506559875	1.5526423345323777	3.8671809810745374	0	1.0605402085896587	1.9770816409856606	2.569721040909631
opf4	229	0.0	0.0	1.4054369900064747	16	0.0009039558299098614	0	1.0747400902230955	1.5781505350096685	3.7744573316256766	0	1.141837489235746	1.7815937640483086	2.70258554392636
opf4	233	0.0	0.0	1.406275179015613	16	0.0008040299271652399	0	1.0459776549047677	1.365355931686538	4.284939464650572	0	1.1724407669050738	1.7976309007704405	2.782432225058007
supervised_graph	211	0.0	0.0				0				0
supervised_graph	223	0.0	0.0				0				0
supervised_graph	227	0.0	0.0				0				0
supervised_graph	229	0.0	0.0				0				0
supervised_graph	233	0.0	0.0				0				0
