## Supplementary Data - Compact audit, summary tables, code, and figure sources for "Panvascular-JEPA: Unseen-Structure Evaluation of Factorized Predictive States for Hemodynamic Networks": final_training_resources.csv

arm	seed	training_seconds	completed_updates	failure	peak_cuda_memory_bytes
mono_jepa	211	247.90851730000577	12000		112710144
mono_jepa	223	244.80402930000855	12000		135209984
mono_jepa	227	222.7281959999964	12000		135209984
mono_jepa	229	213.3721586999891	12000		135209984
mono_jepa	233	214.31701200002863	12000		135209984
opf1	211	301.7535502999963	12000		112629248
opf1	223	300.5016287000035	12000		135129088
opf1	227	349.72931699999026	12000		135129088
opf1	229	327.34353989998635	12000		135129088
opf1	233	303.73656089999713	12000		135129088
opf4	211	344.1634103000106	12000		111836672
opf4	223	357.35151100000076	12000		134336512
opf4	227	400.2072257999971	12000		134336512
opf4	229	348.1967993000144	12000		134336512
opf4	233	348.0005181999877	12000		134336512
supervised_graph	211	104.76784820000466	12000		112423936
supervised_graph	223	105.52509540002211	12000		134923776
supervised_graph	227	103.45616330001212	12000		134923776
supervised_graph	229	89.22676860002684	12000		134923776
supervised_graph	233	102.81829100001778	12000		134923776
