## Supplementary Data - Compact audit, summary tables, code, and figure sources for "Panvascular-JEPA: Unseen-Structure Evaluation of Factorized Predictive States for Hemodynamic Networks": graph_metrics.csv

method	split	graph_id	num_edges	rmse_mean	seed_sd
mono_jepa	id_test	atlas_100	6	9506562.954061296	21179034.824558206
mono_jepa	id_test	atlas_102	6	4313136775.759575	9644367506.754005
mono_jepa	id_test	atlas_103	6	1001807682.3514531	2240076850.773461
mono_jepa	id_test	atlas_104	6	211932457.4385089	473863049.0598735
mono_jepa	id_test	atlas_105	6	1085830917.8169644	2427965773.9234786
mono_jepa	id_test	atlas_111	7	1659695777.0274742	3709278182.0702868
mono_jepa	id_test	atlas_112	7	284502333.29049283	636124910.9180721
mono_jepa	id_test	atlas_113	7	237415060387.1089	530876044283.38727
mono_jepa	id_test	atlas_117	7	2658474167.290808	5944487396.115729
mono_jepa	id_test	atlas_120	7	1852126471988.8462	4141480231180.074
mono_jepa	id_test	atlas_121	7	1935149219.7980251	4327019013.752952
mono_jepa	id_test	atlas_122	7	2396526132.2698665	5358738563.689117
mono_jepa	id_test	atlas_123	7	84901908.03510839	189673875.01680106
mono_jepa	id_test	atlas_125	7	40755856435.735176	91132818315.51677
mono_jepa	id_test	atlas_127	7	2262230748.62969	5058335625.374605
mono_jepa	id_test	atlas_128	7	2605895290.7095737	5826919689.935568
mono_jepa	id_test	atlas_130	7	1124753186.2612605	2514985351.2823567
mono_jepa	id_test	atlas_77	5	17613154947518.9	39384211584331.086
mono_jepa	id_test	atlas_78	5	5981484.301905347	13358970.036592891
mono_jepa	id_test	atlas_80	5	5677482.117932858	12681629.1472952
mono_jepa	id_test	atlas_81	5	4470661292.083141	9996619847.973495
mono_jepa	id_test	atlas_95	6	1530700533150.022	3422749827783.263
mono_jepa	id_test	atlas_97	6	349284768.0045232	781000119.6846347
mono_jepa	id_test	atlas_98	6	2400929732.0267515	5368594885.069248
mono_jepa	ood_topology	atlas_114	7	1853862959.053828	4144432724.8470345
mono_jepa	ood_topology	atlas_115	7	56597070196.561745	126554850269.9491
mono_jepa	ood_topology	atlas_118	7	23250787398.867546	51990283634.09992
mono_jepa	ood_topology	atlas_119	7	2067684911.2475057	4623420180.28851
mono_jepa	ood_topology	atlas_124	7	2186576369.386597	4889311999.118911
mono_jepa	ood_topology	atlas_126	7	1551537581.8153234	3469098112.4042363
mono_jepa	ood_topology	atlas_129	7	2277564821.4222937	5092752797.227495
mono_jepa	ood_topology	atlas_79	5	8443787.600768965	18826297.901006516
mono_jepa	ood_topology	atlas_83	5	194076945.34100765	433941853.707033
mono_jepa	ood_topology	atlas_92	6	20094300561076.43	44932220869111.41
mono_jepa	ood_topology	atlas_93	6	589889349783.269	1319032305575.1694
mono_jepa	ood_topology	atlas_94	6	80375245123.4326	179724442279.01605
mono_jepa	ood_topology	atlas_96	6	1998486495.3232243	4468682311.492921
mono_jepa	ood_topology	atlas_99	6	1938715962.143083	4335013089.725824
opf1	id_test	atlas_100	6	100.20030749523167	112.33157817766154
opf1	id_test	atlas_102	6	94.93309844369932	94.43363635545803
opf1	id_test	atlas_103	6	485.4383627474225	819.9599114903468
opf1	id_test	atlas_104	6	42.53900898912052	34.4446664149084
opf1	id_test	atlas_105	6	66.54961413259699	51.67256300119665
opf1	id_test	atlas_111	7	1334.8071107684873	1442.7701800967798
opf1	id_test	atlas_112	7	93.51845416429964	119.93790046665035
opf1	id_test	atlas_113	7	556.7896803948149	757.196671187219
opf1	id_test	atlas_117	7	201.95289710685987	177.27893659226868
opf1	id_test	atlas_120	7	579.994769296741	675.0082993867054
opf1	id_test	atlas_121	7	74.70810954976862	95.0149814432854
opf1	id_test	atlas_122	7	99.03868929211431	97.33696237697596
opf1	id_test	atlas_123	7	330.8290222097427	461.9925053475979
opf1	id_test	atlas_125	7	415.3679787830417	563.0317392742037
opf1	id_test	atlas_127	7	105.12894310130949	135.4169024300777
opf1	id_test	atlas_128	7	147.051439953226	136.91778492611982
opf1	id_test	atlas_130	7	159.08447511803845	208.81528182156134
opf1	id_test	atlas_77	5	1627.2888850942143	2506.1631260345425
opf1	id_test	atlas_78	5	38.20924575238119	24.768546622962877
opf1	id_test	atlas_80	5	47.57309050712799	27.422895349936393
opf1	id_test	atlas_81	5	79.03874057178513	74.06722141716233
opf1	id_test	atlas_95	6	484.15593452083505	786.6632085350751
opf1	id_test	atlas_97	6	90.47345396554849	106.63623011661988
opf1	id_test	atlas_98	6	116.53871503506366	107.73332747721305
opf1	ood_topology	atlas_114	7	513.8794855015891	711.9272295638714
opf1	ood_topology	atlas_115	7	174.05905708968461	269.96176433047015
opf1	ood_topology	atlas_118	7	217.16413975141398	349.710805256791
opf1	ood_topology	atlas_119	7	144.40344714226904	135.1891025262528
opf1	ood_topology	atlas_124	7	158.69649797124438	130.96531973464508
opf1	ood_topology	atlas_126	7	232.56007957679986	328.55064617547214
opf1	ood_topology	atlas_129	7	102.84444229394053	98.2436424159444
opf1	ood_topology	atlas_79	5	57.3552491097161	67.12511229261807
opf1	ood_topology	atlas_83	5	77.35711446511814	78.24144428520881
opf1	ood_topology	atlas_92	6	1893.6738330853436	2771.095006048678
opf1	ood_topology	atlas_93	6	577.743805924974	951.2807745519818
opf1	ood_topology	atlas_94	6	290.57871981082417	354.06407246824
opf1	ood_topology	atlas_96	6	97.20050243645703	90.41153241190504
opf1	ood_topology	atlas_99	6	74.9688919573421	66.39758052270453
opf4	id_test	atlas_100	6	63390.88023665879	56279.990852288596
opf4	id_test	atlas_102	6	179829.5293953228	289066.48664850404
opf4	id_test	atlas_103	6	49811.91876893393	85635.2295082409
opf4	id_test	atlas_104	6	27897.078175504877	31655.87248837813
opf4	id_test	atlas_105	6	19600.7555351881	24791.57276361557
opf4	id_test	atlas_111	7	1060807.7556399861	1235820.7210254043
opf4	id_test	atlas_112	7	47732.72416553683	57067.99537628828
opf4	id_test	atlas_113	7	591198.5885933785	1143429.1278566876
opf4	id_test	atlas_117	7	402280.37596918625	246775.27883407264
opf4	id_test	atlas_120	7	388636547.479581	868335738.3670397
opf4	id_test	atlas_121	7	299742.2401481889	607646.6913337862
opf4	id_test	atlas_122	7	114023.49595457809	127519.9762876795
opf4	id_test	atlas_123	7	140706.66601035214	163392.05895981166
opf4	id_test	atlas_125	7	50370.10685911224	29016.20128758402
opf4	id_test	atlas_127	7	65932.54526076389	77005.88407462633
opf4	id_test	atlas_128	7	91986.04942629497	154838.64305252593
opf4	id_test	atlas_130	7	111509.04626121916	182679.37261246247
opf4	id_test	atlas_77	5	7837316368.426193	17512997496.41262
opf4	id_test	atlas_78	5	13580.87311674783	6612.894483916214
opf4	id_test	atlas_80	5	11146.54950616015	9689.093612902798
opf4	id_test	atlas_81	5	80894.17115430266	76579.07125767562
opf4	id_test	atlas_95	6	12760134.925977163	27129587.126255058
opf4	id_test	atlas_97	6	115081.65966105503	202822.21582567765
opf4	id_test	atlas_98	6	238772.2498162551	456814.29452012706
opf4	ood_topology	atlas_114	7	686338.8210284805	888690.235304449
opf4	ood_topology	atlas_115	7	1300578.0068189898	2167247.660032146
opf4	ood_topology	atlas_118	7	98620.7987876606	65249.967180404055
opf4	ood_topology	atlas_119	7	424059.1658978535	482214.46427337325
opf4	ood_topology	atlas_124	7	81567.38607168783	86995.56551730337
opf4	ood_topology	atlas_126	7	136233.10546271974	180164.51559942408
opf4	ood_topology	atlas_129	7	62055.502950706425	76698.94516091469
opf4	ood_topology	atlas_79	5	50099.68704403819	42871.308753126956
opf4	ood_topology	atlas_83	5	46837.425365211864	50991.83049957736
opf4	ood_topology	atlas_92	6	118377145322.0052	264696567960.61655
opf4	ood_topology	atlas_93	6	305376.6997098896	454329.3931475587
opf4	ood_topology	atlas_94	6	1132714.9678918533	1980897.8305295124
opf4	ood_topology	atlas_96	6	256903.5380471141	260300.60403300208
opf4	ood_topology	atlas_99	6	87728.20437869527	117260.57368254806
supervised_graph	id_test	atlas_100	6	1.2642021262729086e+24	2.82678130512626e+24
supervised_graph	id_test	atlas_102	6	2.226557002566533e+24	4.978724463339589e+24
supervised_graph	id_test	atlas_103	6	5.4773933058949695e+26	1.2247822966487694e+27
supervised_graph	id_test	atlas_104	6	4.836873834027229e+24	1.081557855943013e+25
supervised_graph	id_test	atlas_105	6	4.386610548427222e+22	9.808722068893277e+22
supervised_graph	id_test	atlas_111	7	9.087851160652121e+30	2.0321052963898127e+31
supervised_graph	id_test	atlas_112	7	4.326467393866741e+29	9.674274685080728e+29
supervised_graph	id_test	atlas_113	7	3.7802382829160844e+27	8.452868012851575e+27
supervised_graph	id_test	atlas_117	7	2.5369009017543315e+23	3.998438146205071e+23
supervised_graph	id_test	atlas_120	7	1.0197074251664229e+29	2.2801351159098434e+29
supervised_graph	id_test	atlas_121	7	1.2379614296048133e+29	2.7681659100980644e+29
supervised_graph	id_test	atlas_122	7	2.2910815244256285e+26	5.1230138443086375e+26
supervised_graph	id_test	atlas_123	7	6.773017981071468e+27	1.5144927964319097e+28
supervised_graph	id_test	atlas_125	7	9.91838243288685e+27	2.2178177326256383e+28
supervised_graph	id_test	atlas_127	7	4.6508805370141666e+24	1.0399684658938616e+25
supervised_graph	id_test	atlas_128	7	4.311964153708633e+26	9.641844237607401e+26
supervised_graph	id_test	atlas_130	7	1.1613731694863582e+26	2.5969087930847685e+26
supervised_graph	id_test	atlas_77	5	1.5568411325610727e+32	3.4812026025634e+32
supervised_graph	id_test	atlas_78	5	1.083645171845072e+28	2.4231042675978915e+28
supervised_graph	id_test	atlas_80	5	2.0212768988928134e+25	4.519712546406855e+25
supervised_graph	id_test	atlas_81	5	4.888110101734649e+23	1.0930012835972147e+24
supervised_graph	id_test	atlas_95	6	4.177475339564844e+28	9.341118767441078e+28
supervised_graph	id_test	atlas_97	6	2.1266721344003116e+25	4.755382124902213e+25
supervised_graph	id_test	atlas_98	6	2.707033932253532e+26	6.053104424161439e+26
supervised_graph	ood_topology	atlas_114	7	9.382716269236748e+27	2.0980391227983547e+28
supervised_graph	ood_topology	atlas_115	7	7.909370408667432e+27	1.7685889857489954e+28
supervised_graph	ood_topology	atlas_118	7	1.4757636769936023e+30	3.299907900380833e+30
supervised_graph	ood_topology	atlas_119	7	2.8205373614665546e+26	6.306107648051844e+26
supervised_graph	ood_topology	atlas_124	7	1.2632274734337641e+26	2.824661503989537e+26
supervised_graph	ood_topology	atlas_126	7	5.693257793165137e+28	1.2730511413356879e+29
supervised_graph	ood_topology	atlas_129	7	2.0861125738697698e+27	4.664689099284228e+27
supervised_graph	ood_topology	atlas_79	5	7.49653770470335e+25	1.6762763991738047e+26
supervised_graph	ood_topology	atlas_83	5	1.1844584066505931e+23	2.648525958481994e+23
supervised_graph	ood_topology	atlas_92	6	2.5412745289059147e+32	5.6824625959468894e+32
supervised_graph	ood_topology	atlas_93	6	2.9596624558876712e+29	6.618006432565031e+29
supervised_graph	ood_topology	atlas_94	6	4.285396718548269e+26	9.582438097222967e+26
supervised_graph	ood_topology	atlas_96	6	1.4628675392290212e+24	3.2589329341386433e+24
supervised_graph	ood_topology	atlas_99	6	1.2241463920377167e+28	2.7372745458990565e+28
rlc_midpoint_1	id_test	atlas_100	6	0.0020475234030911172	0.0
rlc_midpoint_1	id_test	atlas_102	6	0.0021154683822576766	0.0
rlc_midpoint_1	id_test	atlas_103	6	0.0019751271613352803	0.0
rlc_midpoint_1	id_test	atlas_104	6	0.0016373153459354648	0.0
rlc_midpoint_1	id_test	atlas_105	6	0.0014616051221248844	0.0
rlc_midpoint_1	id_test	atlas_111	7	0.0014484071919131532	0.0
rlc_midpoint_1	id_test	atlas_112	7	0.0022875408428481335	0.0
rlc_midpoint_1	id_test	atlas_113	7	0.0015052210188406558	0.0
rlc_midpoint_1	id_test	atlas_117	7	0.0013031036816038481	0.0
rlc_midpoint_1	id_test	atlas_120	7	0.0016579595853257315	0.0
rlc_midpoint_1	id_test	atlas_121	7	0.0017157877366810379	0.0
rlc_midpoint_1	id_test	atlas_122	7	0.001378620706325073	0.0
rlc_midpoint_1	id_test	atlas_123	7	0.0020062901732969918	0.0
rlc_midpoint_1	id_test	atlas_125	7	0.0017769822218561748	0.0
rlc_midpoint_1	id_test	atlas_127	7	0.0012574963975034781	0.0
rlc_midpoint_1	id_test	atlas_128	7	0.0009891615841991185	0.0
rlc_midpoint_1	id_test	atlas_130	7	0.0022006097304658407	0.0
rlc_midpoint_1	id_test	atlas_77	5	0.002320893524355864	0.0
rlc_midpoint_1	id_test	atlas_78	5	0.0023048848680344656	0.0
rlc_midpoint_1	id_test	atlas_80	5	0.0023485849389971868	0.0
rlc_midpoint_1	id_test	atlas_81	5	0.0022023600528118716	0.0
rlc_midpoint_1	id_test	atlas_95	6	0.0020360211885533347	0.0
rlc_midpoint_1	id_test	atlas_97	6	0.0018912257268610356	0.0
rlc_midpoint_1	id_test	atlas_98	6	0.0012606006369893623	0.0
rlc_midpoint_1	ood_topology	atlas_114	7	0.0017362236885030515	0.0
rlc_midpoint_1	ood_topology	atlas_115	7	0.0023362578707154624	0.0
rlc_midpoint_1	ood_topology	atlas_118	7	0.0012498260408364144	0.0
rlc_midpoint_1	ood_topology	atlas_119	7	0.0012543249302965959	0.0
rlc_midpoint_1	ood_topology	atlas_124	7	0.001209491458095232	0.0
rlc_midpoint_1	ood_topology	atlas_126	7	0.0014758509396048255	0.0
rlc_midpoint_1	ood_topology	atlas_129	7	0.0011943146542954428	0.0
rlc_midpoint_1	ood_topology	atlas_79	5	0.0018750165923690609	0.0
rlc_midpoint_1	ood_topology	atlas_83	5	0.0021495792374667563	0.0
rlc_midpoint_1	ood_topology	atlas_92	6	0.0019912330490033815	0.0
rlc_midpoint_1	ood_topology	atlas_93	6	0.0018443092649164659	0.0
rlc_midpoint_1	ood_topology	atlas_94	6	0.0021229122752698397	0.0
rlc_midpoint_1	ood_topology	atlas_96	6	0.001344927799646461	0.0
rlc_midpoint_1	ood_topology	atlas_99	6	0.002434203865169743	0.0
rlc_midpoint_4	id_test	atlas_100	6	0.0001279283629901885	0.0
rlc_midpoint_4	id_test	atlas_102	6	0.00013440730525939062	0.0
rlc_midpoint_4	id_test	atlas_103	6	0.00012297021415237161	0.0
rlc_midpoint_4	id_test	atlas_104	6	0.00010233464036988169	0.0
rlc_midpoint_4	id_test	atlas_105	6	9.197026310358405e-05	0.0
rlc_midpoint_4	id_test	atlas_111	7	9.42877614786803e-05	0.0
rlc_midpoint_4	id_test	atlas_112	7	0.0001425840980335951	0.0
rlc_midpoint_4	id_test	atlas_113	7	9.578562194124515e-05	0.0
rlc_midpoint_4	id_test	atlas_117	7	8.33540760850638e-05	0.0
rlc_midpoint_4	id_test	atlas_120	7	0.00010320158633572902	0.0
rlc_midpoint_4	id_test	atlas_121	7	0.00010750628436289141	0.0
rlc_midpoint_4	id_test	atlas_122	7	8.84419172800208e-05	0.0
rlc_midpoint_4	id_test	atlas_123	7	0.0001303308018560787	0.0
rlc_midpoint_4	id_test	atlas_125	7	0.00011272132062641911	0.0
rlc_midpoint_4	id_test	atlas_127	7	8.088625742350936e-05	0.0
rlc_midpoint_4	id_test	atlas_128	7	6.494434539211021e-05	0.0
rlc_midpoint_4	id_test	atlas_130	7	0.00013809623938595836	0.0
rlc_midpoint_4	id_test	atlas_77	5	0.00014363160718034704	0.0
rlc_midpoint_4	id_test	atlas_78	5	0.00014151482872430774	0.0
rlc_midpoint_4	id_test	atlas_80	5	0.0001466344702858905	0.0
rlc_midpoint_4	id_test	atlas_81	5	0.00013811642458433438	0.0
rlc_midpoint_4	id_test	atlas_95	6	0.00012588419503320315	0.0
rlc_midpoint_4	id_test	atlas_97	6	0.00011783991928126502	0.0
rlc_midpoint_4	id_test	atlas_98	6	8.021002570879629e-05	0.0
rlc_midpoint_4	ood_topology	atlas_114	7	0.0001114869616587052	0.0
rlc_midpoint_4	ood_topology	atlas_115	7	0.0001460211511083523	0.0
rlc_midpoint_4	ood_topology	atlas_118	7	7.999022701453983e-05	0.0
rlc_midpoint_4	ood_topology	atlas_119	7	8.167670198629872e-05	0.0
rlc_midpoint_4	ood_topology	atlas_124	7	7.831452793705365e-05	0.0
rlc_midpoint_4	ood_topology	atlas_126	7	9.50389736541992e-05	0.0
rlc_midpoint_4	ood_topology	atlas_129	7	7.79261864455276e-05	0.0
rlc_midpoint_4	ood_topology	atlas_79	5	0.00011685183543924488	0.0
rlc_midpoint_4	ood_topology	atlas_83	5	0.00013395945701082798	0.0
rlc_midpoint_4	ood_topology	atlas_92	6	0.00012205313471263798	0.0
rlc_midpoint_4	ood_topology	atlas_93	6	0.0001139442641857079	0.0
rlc_midpoint_4	ood_topology	atlas_94	6	0.0001309197057095466	0.0
rlc_midpoint_4	ood_topology	atlas_96	6	8.531163859076682e-05	0.0
rlc_midpoint_4	ood_topology	atlas_99	6	0.00015171159788726404	0.0
rc_reduced_4	id_test	atlas_100	6	0.03390534812337491	0.0
rc_reduced_4	id_test	atlas_102	6	0.05477309158065971	0.0
rc_reduced_4	id_test	atlas_103	6	0.0423912947355012	0.0
rc_reduced_4	id_test	atlas_104	6	0.02578752594413488	0.0
rc_reduced_4	id_test	atlas_105	6	0.018571141166222615	0.0
rc_reduced_4	id_test	atlas_111	7	0.02311095314403504	0.0
rc_reduced_4	id_test	atlas_112	7	0.04223542663858884	0.0
rc_reduced_4	id_test	atlas_113	7	0.018217026391204177	0.0
rc_reduced_4	id_test	atlas_117	7	0.01262995831767193	0.0
rc_reduced_4	id_test	atlas_120	7	0.037673770750410444	0.0
rc_reduced_4	id_test	atlas_121	7	0.034209888044615666	0.0
rc_reduced_4	id_test	atlas_122	7	0.02575821792588652	0.0
rc_reduced_4	id_test	atlas_123	7	0.04777814960315126	0.0
rc_reduced_4	id_test	atlas_125	7	0.031923107604360734	0.0
rc_reduced_4	id_test	atlas_127	7	0.023314349694947598	0.0
rc_reduced_4	id_test	atlas_128	7	0.018412011541456174	0.0
rc_reduced_4	id_test	atlas_130	7	0.044129844844732306	0.0
rc_reduced_4	id_test	atlas_77	5	0.029114671707020527	0.0
rc_reduced_4	id_test	atlas_78	5	0.03774143409137393	0.0
rc_reduced_4	id_test	atlas_80	5	0.04636550149154793	0.0
rc_reduced_4	id_test	atlas_81	5	0.06381760567719502	0.0
rc_reduced_4	id_test	atlas_95	6	0.02935605725558222	0.0
rc_reduced_4	id_test	atlas_97	6	0.057798506420613405	0.0
rc_reduced_4	id_test	atlas_98	6	0.01230043512508491	0.0
rc_reduced_4	ood_topology	atlas_114	7	0.027453692022369774	0.0
rc_reduced_4	ood_topology	atlas_115	7	0.04494289699409005	0.0
rc_reduced_4	ood_topology	atlas_118	7	0.02203464981905341	0.0
rc_reduced_4	ood_topology	atlas_119	7	0.02051519967265148	0.0
rc_reduced_4	ood_topology	atlas_124	7	0.01727724294388176	0.0
rc_reduced_4	ood_topology	atlas_126	7	0.027393589132207585	0.0
rc_reduced_4	ood_topology	atlas_129	7	0.01891871320183758	0.0
rc_reduced_4	ood_topology	atlas_79	5	0.029985735517456428	0.0
rc_reduced_4	ood_topology	atlas_83	5	0.05450898629861511	0.0
rc_reduced_4	ood_topology	atlas_92	6	0.024766667617573818	0.0
rc_reduced_4	ood_topology	atlas_93	6	0.03013532217102062	0.0
rc_reduced_4	ood_topology	atlas_94	6	0.040076133112528216	0.0
rc_reduced_4	ood_topology	atlas_96	6	0.01833444196211238	0.0
rc_reduced_4	ood_topology	atlas_99	6	0.04811397899803455	0.0
structured_physics	id_test	atlas_100	6	0.000787671802209369	0.0
structured_physics	id_test	atlas_102	6	0.0008450069745556505	0.0
structured_physics	id_test	atlas_103	6	0.000758472319533847	0.0
structured_physics	id_test	atlas_104	6	0.0006349597406389006	0.0
structured_physics	id_test	atlas_105	6	0.0005903571251688812	0.0
structured_physics	id_test	atlas_111	7	0.0006565378027067818	0.0
structured_physics	id_test	atlas_112	7	0.000683373965884386	0.0
structured_physics	id_test	atlas_113	7	0.0006877340815972655	0.0
structured_physics	id_test	atlas_117	7	0.0006161969830346415	0.0
structured_physics	id_test	atlas_120	7	0.0006626558146794753	0.0
structured_physics	id_test	atlas_121	7	0.0006828567789484158	0.0
structured_physics	id_test	atlas_122	7	0.0006154705782192239	0.0
structured_physics	id_test	atlas_123	7	0.0008199694195710256	0.0
structured_physics	id_test	atlas_125	7	0.0006545911986510676	0.0
structured_physics	id_test	atlas_127	7	0.0005656932948637281	0.0
structured_physics	id_test	atlas_128	7	0.0006363419161994489	0.0
structured_physics	id_test	atlas_130	7	0.0008532160768650602	0.0
structured_physics	id_test	atlas_77	5	0.0007276154777630758	0.0
structured_physics	id_test	atlas_78	5	0.0006493599379064734	0.0
structured_physics	id_test	atlas_80	5	0.0007555716407794792	0.0
structured_physics	id_test	atlas_81	5	0.0008384845822086429	0.0
structured_physics	id_test	atlas_95	6	0.000639456048063656	0.0
structured_physics	id_test	atlas_97	6	0.000852970434799366	0.0
structured_physics	id_test	atlas_98	6	0.0006688533915948905	0.0
structured_physics	ood_topology	atlas_114	7	0.0006211953107350509	0.0
structured_physics	ood_topology	atlas_115	7	0.0007381533276293203	0.0
structured_physics	ood_topology	atlas_118	7	0.0006846358618435403	0.0
structured_physics	ood_topology	atlas_119	7	0.0006162528512882418	0.0
structured_physics	ood_topology	atlas_124	7	0.0005901358388310635	0.0
structured_physics	ood_topology	atlas_126	7	0.0006790455774641459	0.0
structured_physics	ood_topology	atlas_129	7	0.0006372249860146407	0.0
structured_physics	ood_topology	atlas_79	5	0.0006989263993433604	0.0
structured_physics	ood_topology	atlas_83	5	0.000898921130298407	0.0
structured_physics	ood_topology	atlas_92	6	0.0006399894413593516	0.0
structured_physics	ood_topology	atlas_93	6	0.0006419379799526488	0.0
structured_physics	ood_topology	atlas_94	6	0.0006666639002168541	0.0
structured_physics	ood_topology	atlas_96	6	0.0006122266445114263	0.0
structured_physics	ood_topology	atlas_99	6	0.000757507726690657	0.0
persistence	id_test	atlas_100	6	0.2579625829528592	0.0
persistence	id_test	atlas_102	6	0.3376487795529113	0.0
persistence	id_test	atlas_103	6	0.3521484543665863	0.0
persistence	id_test	atlas_104	6	0.25151741345989476	0.0
persistence	id_test	atlas_105	6	0.23550532130698545	0.0
persistence	id_test	atlas_111	7	0.29108954552126554	0.0
persistence	id_test	atlas_112	7	0.27228594491980096	0.0
persistence	id_test	atlas_113	7	0.2891100871498381	0.0
persistence	id_test	atlas_117	7	0.2931938066450951	0.0
persistence	id_test	atlas_120	7	0.25057795094874563	0.0
persistence	id_test	atlas_121	7	0.3052060335075327	0.0
persistence	id_test	atlas_122	7	0.2770455826982799	0.0
persistence	id_test	atlas_123	7	0.39257534301713404	0.0
persistence	id_test	atlas_125	7	0.2724204228298496	0.0
persistence	id_test	atlas_127	7	0.2715023733382743	0.0
persistence	id_test	atlas_128	7	0.25786320528881457	0.0
persistence	id_test	atlas_130	7	0.2900527760438342	0.0
persistence	id_test	atlas_77	5	0.30205576740016404	0.0
persistence	id_test	atlas_78	5	0.2631762660440752	0.0
persistence	id_test	atlas_80	5	0.33021261867594237	0.0
persistence	id_test	atlas_81	5	0.33762979363832335	0.0
persistence	id_test	atlas_95	6	0.284860601609782	0.0
persistence	id_test	atlas_97	6	0.3665934782608069	0.0
persistence	id_test	atlas_98	6	0.26373182042545784	0.0
persistence	ood_topology	atlas_114	7	0.25388560946490274	0.0
persistence	ood_topology	atlas_115	7	0.31645632250677186	0.0
persistence	ood_topology	atlas_118	7	0.26713917027701245	0.0
persistence	ood_topology	atlas_119	7	0.25454910666563374	0.0
persistence	ood_topology	atlas_124	7	0.25679604525682587	0.0
persistence	ood_topology	atlas_126	7	0.2910177882768535	0.0
persistence	ood_topology	atlas_129	7	0.23854460942276437	0.0
persistence	ood_topology	atlas_79	5	0.2700542007964326	0.0
persistence	ood_topology	atlas_83	5	0.383663975644908	0.0
persistence	ood_topology	atlas_92	6	0.281931835307803	0.0
persistence	ood_topology	atlas_93	6	0.24520895241681287	0.0
persistence	ood_topology	atlas_94	6	0.32505156377173144	0.0
persistence	ood_topology	atlas_96	6	0.2561406469973882	0.0
persistence	ood_topology	atlas_99	6	0.34275142604397196	0.0
