## Supplementary Data - Compact audit, summary tables, code, and figure sources for "Panvascular-JEPA: Unseen-Structure Evaluation of Factorized Predictive States for Hemodynamic Networks": main_table.csv

method	split	rmse_mean	rmse_seed_sd	pressure_mae_mmHg	flow_mae_ml_s	n_seeds	nonfinite_active_predictions
mono_jepa	id_test	887625822808.2825	1984791490655.7754	1066765898685.3123	9641078455919.57	5	0
mono_jepa	ood_topology	1489892140243.7065	3331499873580.291	1885135653314.8906	15217253582646.64	5	0
opf1	id_test	307.133751124728	312.10347340838973	1524.132715080044	4242.85170509987	5	0
opf1	ood_topology	329.46323329405124	400.52024845433033	1685.2466694627142	4515.05768291016	5	0
opf4	id_test	343437056.0871419	766961929.0162612	647935677.0696898	3756207805.493116	5	0
opf4	ood_topology	8455843888.236763	18907132422.5293	16533901881.374552	83390401964.7743	5	0
supervised_graph	id_test	6.89604629226724e+30	1.5420028260749215e+31	1.1866704235524837e+31	4.348536550694458e+31	5	0
supervised_graph	ood_topology	1.8284903465508819e+31	4.088628710287473e+31	3.277649327007326e+31	1.0294057874128813e+32	5	0
rlc_midpoint_1	id_test	0.0017970329675919491	0.0	0.012136477407688173	0.06601991885057142	1	0
rlc_midpoint_1	ood_topology	0.001729890833299195	0.0	0.011186076984860875	0.06547840370894378	1	0
rlc_midpoint_4	id_test	0.00011314927361978591	0.0	0.0007534128015685067	0.004173431829106323	1	0
rlc_midpoint_4	ood_topology	0.0001089433116671909	0.0	0.0006927426387714465	0.004135284100668661	1	0
rc_reduced_4	id_test	0.0338048049091405	0.0	0.34428676902076427	1.1174740503048124	1	0
rc_reduced_4	ood_topology	0.030318374961673767	0.0	0.28673666432983147	1.0306333176546014	1	0
structured_physics	id_test	0.0007034757244351147	0.0	0.013069635430823033	0.011573971578602233	1	0
structured_physics	ood_topology	0.0006773440697270505	0.0	0.012899682032943307	0.010633518896660395	1	0
persistence	id_test	0.2935819154000939	0.0	4.826704315646563	6.769467593712014	1	0
persistence	ood_topology	0.28451366091784375	0.0	4.753822249656163	6.655881957416249	1	0
