## Supplementary Data - Compact audit, summary tables, code, and figure sources for "Panvascular-JEPA: Unseen-Structure Evaluation of Factorized Predictive States for Hemodynamic Networks": run_metrics.csv

method	split	seed	diagnostic	rmse	pressure_mae_mmHg	flow_mae_ml_s	nonfinite_active_predictions
mono_jepa	id_test	211	rollout	2523.3245430905063	13393.922852179341	27827.473543861022	0
mono_jepa	id_test	211	one_step	0.04386546977100059	0.42676772703790644	1.4517337737812677	0
mono_jepa	id_test	211	reconstruction	0.008530469212582598	0.13798295022839283	0.16384127784467903	0
mono_jepa	id_test	211	decode_reencode	5.620954888179713e+30	4.828414090518371e+30	4.1658353696310515e+31	0
mono_jepa	id_test	223	rollout	4550.798940611866	20480.814785311606	56803.99168179434	0
mono_jepa	id_test	223	one_step	0.0404897890274413	0.3193347538311628	1.4415212417725367	0
mono_jepa	id_test	223	reconstruction	0.010536882288505219	0.12654520184247775	0.31230415192996785	0
mono_jepa	id_test	223	decode_reencode	1319881509928.7454	4299132460516.215	13423705457044.506	0
mono_jepa	id_test	227	rollout	328217.8863233353	1036335.117545059	3898218.9527642154	0
mono_jepa	id_test	227	one_step	0.0326566746778574	0.2600575979136458	1.2135628881477698	0
mono_jepa	id_test	227	reconstruction	0.008196647452168497	0.13760423160468474	0.07672228940696522	0
mono_jepa	id_test	227	decode_reencode	38028137.28960236	86009969.00404446	322968841.7961733	0
mono_jepa	id_test	229	rollout	4438128778223.835	5333828419784.343	48205388292126.01	0
mono_jepa	id_test	229	one_step	0.046527098467304025	0.5152921500821622	1.4274793068133544	0
mono_jepa	id_test	229	reconstruction	0.007539349299093602	0.12486507002661602	0.1388032067294055	0
mono_jepa	id_test	229	decode_reencode	1.6077597614009058e+16	5.6295947367544424e+16	9.405514070569414e+16	0
mono_jepa	id_test	233	rollout	525.5671867233258	3432.363203012439	4621.4209963326475	0
mono_jepa	id_test	233	one_step	0.04825806354721602	0.5168034131773608	1.514316677877857	0
mono_jepa	id_test	233	reconstruction	0.01511188848967425	0.22341859935458927	0.27512100061372363	0
mono_jepa	id_test	233	decode_reencode	1.1421363480824489e+30	1.6722436522348994e+30	6.026578889471052e+30	0
mono_jepa	ood_topology	211	rollout	2583.477158750848	14675.5814400055	27691.479472828945	0
mono_jepa	ood_topology	211	one_step	0.04426357273256127	0.4451829624664691	1.4698690509090386	0
mono_jepa	ood_topology	211	reconstruction	0.009990639564053156	0.15837026351524125	0.20217680076862635	0
mono_jepa	ood_topology	211	decode_reencode	4.271984494174103e+30	3.908914265173131e+30	2.845752865605622e+31	0
mono_jepa	ood_topology	223	rollout	4280.728720711004	21587.58854049598	49733.49886471634	0
mono_jepa	ood_topology	223	one_step	0.04023416453395061	0.33904864425845666	1.4492695630601478	0
mono_jepa	ood_topology	223	reconstruction	0.011709551129889851	0.1396981889039836	0.3452101931577359	0
mono_jepa	ood_topology	223	decode_reencode	618668677030.8806	2091072068192.0042	5687747153943.248	0
mono_jepa	ood_topology	227	rollout	406084.34878252784	1309086.0973460611	4882943.015824886	0
mono_jepa	ood_topology	227	one_step	0.034423659969655705	0.26905424204617984	1.3235171764767113	0
mono_jepa	ood_topology	227	reconstruction	0.008510167640453531	0.14150402837057083	0.08453737258703078	0
mono_jepa	ood_topology	227	decode_reencode	22789670.2894908	37951679.56495018	136913848.37396353	0
mono_jepa	ood_topology	229	rollout	7449460287729.687	9425676917763.18	76086262947930.72	0
mono_jepa	ood_topology	229	one_step	0.04610745589225473	0.5284867669317569	1.424615628205095	0
mono_jepa	ood_topology	229	reconstruction	0.008076048436592187	0.13632342414615084	0.14250199221356213	0
mono_jepa	ood_topology	229	decode_reencode	2533412475522413.0	9417817287230014.0	1.6074072635740098e+16	0
mono_jepa	ood_topology	233	rollout	540.2915151294709	3462.004916172062	4934.485036201515	0
mono_jepa	ood_topology	233	one_step	0.05016407190635775	0.5739324808003977	1.5475698588577222	0
mono_jepa	ood_topology	233	reconstruction	0.017838197161452917	0.2705651159272479	0.30584542431582223	0
mono_jepa	ood_topology	233	decode_reencode	2.99987596992462e+29	4.547782138802535e+29	1.3672692329024117e+30	0
opf1	id_test	211	rollout	424.42342495694476	1997.632879601395	5171.219742265644	0
opf1	id_test	211	one_step	0.03916093963951408	0.424463882599787	1.4062699204940454	0
opf1	id_test	211	reconstruction	0.01567785472701939	0.26766313807673414	0.26893613913186726	0
opf1	id_test	211	decode_reencode	46054968103.43027	69921543644.26958	502693784011.7419	0
opf1	id_test	223	rollout	249.8362350393946	430.4625599707538	3733.831370728019	0
opf1	id_test	223	one_step	0.031864425293116436	0.47823749389112075	0.8298746015215729	0
opf1	id_test	223	reconstruction	0.01177981516867315	0.2218793490423819	0.13464366666905403	0
opf1	id_test	223	decode_reencode	1.535463098375245e+28	1.210145112544915e+28	1.3825538852561288e+29	0
opf1	id_test	227	rollout	784.0244330303112	4650.1194734501405	11046.080909864984	0
opf1	id_test	227	one_step	0.0138424694031194	0.16112676326235334	0.4728933080873212	0
opf1	id_test	227	reconstruction	0.006056189663170786	0.11524065717169678	0.04964509022432905	0
opf1	id_test	227	decode_reencode	31.79528743608705	237.0180563218878	718.9252515014996	0
opf1	id_test	229	rollout	15.799916920708611	52.800940165490545	436.8001054323167	0
opf1	id_test	229	one_step	0.10652632402182403	0.7572430637354873	4.296508401840243	0
opf1	id_test	229	reconstruction	0.05822167436225445	0.5156366509433726	2.2082639371670023	0
opf1	id_test	229	decode_reencode	nan	nan	nan	68016
opf1	id_test	233	rollout	61.584745676280534	489.6477222124384	826.326397208385	0
opf1	id_test	233	one_step	0.03951964214543326	0.5773175499494861	0.9805179719809273	0
opf1	id_test	233	reconstruction	0.02632214537945728	0.4130554403590961	0.43304512753825825	0
opf1	id_test	233	decode_reencode	nan	nan	nan	26195
opf1	ood_topology	211	rollout	462.38362403271327	2001.0861536586017	5380.437444396052	0
opf1	ood_topology	211	one_step	0.04566169076973787	0.5141823541782363	1.4951717460203082	0
opf1	ood_topology	211	reconstruction	0.021208341631245017	0.3337007689799791	0.2989210592363801	0
opf1	ood_topology	211	decode_reencode	115016540331.20776	188083174624.70444	1189522622045.817	0
opf1	ood_topology	223	rollout	122.49835445965884	265.378038778009	2185.5359795431627	0
opf1	ood_topology	223	one_step	0.03384432941257741	0.5073379022710606	0.8736367091770252	0
opf1	ood_topology	223	reconstruction	0.012291144153533527	0.22989723538967194	0.14217203796395148	0
opf1	ood_topology	223	decode_reencode	1.7348976332148183e+28	1.476352179953185e+28	1.4479615671372122e+29	0
opf1	ood_topology	227	rollout	974.8022445698169	5533.670084467178	13657.286606983698	0
opf1	ood_topology	227	one_step	0.014691139764036234	0.1728914093286927	0.488755382495145	0
opf1	ood_topology	227	reconstruction	0.006877913263544866	0.13129396902064489	0.052429646243577425	0
opf1	ood_topology	227	decode_reencode	61.01761530812693	369.573821781918	1203.6271282742116	0
opf1	ood_topology	229	rollout	16.316601161366517	53.12028437814869	466.2052558507442	0
opf1	ood_topology	229	one_step	0.10691069005906904	0.784315477209022	4.408615949213204	0
opf1	ood_topology	229	reconstruction	0.0625017763357879	0.5522090668912385	2.4100541912397806	0
opf1	ood_topology	229	decode_reencode	nan	nan	nan	124558
opf1	ood_topology	233	rollout	71.31534224670042	572.9787860316344	885.8231277771403	0
opf1	ood_topology	233	one_step	0.04448859219721662	0.6437637387364629	1.0548573337959761	0
opf1	ood_topology	233	reconstruction	0.030823350974587847	0.4688986546117923	0.48047621794542056	0
opf1	ood_topology	233	decode_reencode	nan	nan	nan	53966
opf4	id_test	211	rollout	49511.491214961396	236741.27072236498	461325.22903982294	0
opf4	id_test	211	one_step	0.02374731842549355	0.28352628347674674	0.7804125021353489	0
opf4	id_test	211	reconstruction	0.0065778832156409605	0.08466484997803714	0.1861066621057479	0
opf4	id_test	211	decode_reencode	nan	nan	nan	12448
opf4	id_test	223	rollout	52975.44566772419	114414.80930045368	541186.217417877	0
opf4	id_test	223	one_step	0.03864556926913851	0.3494250470895026	1.3330787440993375	0
opf4	id_test	223	reconstruction	0.006003008473191993	0.10875447802869398	0.06815933926609107	0
opf4	id_test	223	decode_reencode	9.639103408079672e+23	1.4523539505042708e+24	6.447497162981349e+24	0
opf4	id_test	227	rollout	477447.2432705769	2552060.6395087293	1628841.9226532476	0
opf4	id_test	227	one_step	0.039681018534888944	0.5493282367452114	1.1347027651869928	0
opf4	id_test	227	reconstruction	0.012465140770353317	0.22347962275695585	0.14742159359092116	0
opf4	id_test	227	decode_reencode	nan	nan	nan	20613
opf4	id_test	229	rollout	1715420013.1402633	3234860535.1914124	18761196436.90539	0
opf4	id_test	229	one_step	0.04233971443591553	0.37956906466230816	1.5316742721325693	0
opf4	id_test	229	reconstruction	0.008187674308123801	0.1328901492307614	0.1348116744458747	0
opf4	id_test	229	decode_reencode	1.7298747936581463e+26	1.7421810519956575e+26	1.4264759747400531e+27	0
opf4	id_test	233	rollout	1185333.1152928723	1914633.4375048056	17211237.191078074	0
opf4	id_test	233	one_step	0.04026450944889692	0.4617618552086869	1.3111556575519983	0
opf4	id_test	233	reconstruction	0.01626698908180489	0.2832596747450547	0.12242724137423495	0
opf4	id_test	233	decode_reencode	2.604269859432232e+25	5.255031701423214e+25	1.9992295779337647e+26	0
opf4	ood_topology	211	rollout	44727.84260511187	203039.10266018004	358185.1686683119	0
opf4	ood_topology	211	one_step	0.02551586624217157	0.30497968818763466	0.807575026557425	0
opf4	ood_topology	211	reconstruction	0.007184942818462206	0.09376916274052001	0.19613768983479576	0
opf4	ood_topology	211	decode_reencode	nan	nan	nan	28163
opf4	ood_topology	223	rollout	127701.20324247963	270395.62847091974	1314621.180075099	0
opf4	ood_topology	223	one_step	0.039689973554502746	0.3856336541174938	1.3559504784543814	0
opf4	ood_topology	223	reconstruction	0.008334918087776078	0.13404869880373793	0.06960945703133932	0
opf4	ood_topology	223	decode_reencode	1.753181314476592e+23	2.7197684587622843e+23	1.0214935024549926e+24	0
opf4	ood_topology	227	rollout	633656.6516901114	3302941.3305791626	2366186.196120534	0
opf4	ood_topology	227	one_step	0.04358578776159556	0.5737031446763383	1.2890365378961417	0
opf4	ood_topology	227	reconstruction	0.013057608636642763	0.22993538558783616	0.16246174805687336	0
opf4	ood_topology	227	decode_reencode	nan	nan	nan	45830
opf4	ood_topology	229	rollout	42277950570.59165	82664664460.54588	416941912526.87164	0
opf4	ood_topology	229	one_step	0.04458872900958994	0.41418707330010324	1.6370229279305566	0
opf4	ood_topology	229	reconstruction	0.011768295822999883	0.17941616873255045	0.13784986175312058	0
opf4	ood_topology	229	decode_reencode	3.715350088807367e+26	4.050328400424855e+26	2.754832828112312e+27	0
opf4	ood_topology	233	rollout	462784.8946266043	1068570.265163251	6058304.454988656	0
opf4	ood_topology	233	one_step	0.04418302168418063	0.5056382398188345	1.414509127048008	0
opf4	ood_topology	233	reconstruction	0.019627669811740266	0.32181075501733764	0.13965569931176164	0
opf4	ood_topology	233	decode_reencode	1.849303411416543e+26	3.700939945024056e+26	1.320437157427847e+27	0
supervised_graph	id_test	211	rollout	4.275598158838448e+22	9.678041078509186e+22	2.405477331394209e+23	0
supervised_graph	id_test	211	one_step	0.013503232503368748	0.11018980521248785	0.4585356197149591	0
supervised_graph	id_test	211	reconstruction	2.4759614803879673e-08	3.0098444330640444e-07	6.946032525247793e-07	0
supervised_graph	id_test	211	decode_reencode	4.275598158838448e+22	9.678041078509186e+22	2.405477331394209e+23	0
supervised_graph	id_test	223	rollout	25486555982.97118	87347070217.54594	234169795989.28226	0
supervised_graph	id_test	223	one_step	0.013966714326603805	0.11506336356925567	0.4844637091030329	0
supervised_graph	id_test	223	reconstruction	2.4759614803879673e-08	3.0098444330640444e-07	6.946032525247793e-07	0
supervised_graph	id_test	223	decode_reencode	25486555982.97118	87347070217.54594	234169795989.28226	0
supervised_graph	id_test	227	rollout	3.4480231417069714e+31	5.933352107614449e+31	2.1742682728610787e+32	0
supervised_graph	id_test	227	one_step	0.01301113539902851	0.1087822005587988	0.4346810421107035	0
supervised_graph	id_test	227	reconstruction	2.4759614803879673e-08	3.0098444330640444e-07	6.946032525247793e-07	0
supervised_graph	id_test	227	decode_reencode	3.4480231417069714e+31	5.933352107614449e+31	2.1742682728610787e+32	0
supervised_graph	id_test	229	rollout	1.5105035943403184e+21	4.699284809169612e+21	8.067320616599831e+21	0
supervised_graph	id_test	229	one_step	0.015537656049035018	0.14626719292970614	0.5063240943917277	0
supervised_graph	id_test	229	reconstruction	2.4759614803879673e-08	3.0098444330640444e-07	6.946032525247793e-07	0
supervised_graph	id_test	229	decode_reencode	1.5105035943403184e+21	4.699284809169612e+21	8.067320616599831e+21	0
supervised_graph	id_test	233	rollout	127015142814313.05	429890926507928.0	651080574973250.1	0
supervised_graph	id_test	233	one_step	0.01466395588289103	0.12109304290503325	0.4954170941398579	0
supervised_graph	id_test	233	reconstruction	2.4759614803879673e-08	3.0098444330640444e-07	6.946032525247793e-07	0
supervised_graph	id_test	233	decode_reencode	127015142814313.05	429890926507928.0	651080574973250.1	0
supervised_graph	ood_topology	211	rollout	1.1224943552227845e+22	2.5732615711784664e+22	6.331047749304397e+22	0
supervised_graph	ood_topology	211	one_step	0.013526769702480965	0.11090214773166107	0.470451934322507	0
supervised_graph	ood_topology	211	reconstruction	2.526324244516893e-08	3.1346419388643006e-07	7.251301371137841e-07	0
supervised_graph	ood_topology	211	decode_reencode	1.1224943552227845e+22	2.5732615711784664e+22	6.331047749304397e+22	0
supervised_graph	ood_topology	223	rollout	40056514315.73803	143713605081.10583	325014655066.263	0
supervised_graph	ood_topology	223	one_step	0.014037724934275173	0.11954721472977371	0.49172494761999896	0
supervised_graph	ood_topology	223	reconstruction	2.526324244516893e-08	3.1346419388643006e-07	7.251301371137841e-07	0
supervised_graph	ood_topology	223	decode_reencode	40056514315.73803	143713605081.10583	325014655066.263	0
supervised_graph	ood_topology	227	rollout	9.142451731318948e+31	1.6388246631687887e+32	5.1470289362926175e+32	0
supervised_graph	ood_topology	227	one_step	0.014019656927804868	0.1311480495088537	0.4424280295120269	0
supervised_graph	ood_topology	227	reconstruction	2.526324244516893e-08	3.1346419388643006e-07	7.251301371137841e-07	0
supervised_graph	ood_topology	227	decode_reencode	9.142451731318948e+31	1.6388246631687887e+32	5.1470289362926175e+32	0
supervised_graph	ood_topology	229	rollout	3.1296571660624105e+21	7.75479665817524e+21	1.386839376437015e+22	0
supervised_graph	ood_topology	229	one_step	0.015793328685732806	0.14867231702973413	0.5227901531804422	0
supervised_graph	ood_topology	229	reconstruction	2.526324244516893e-08	3.1346419388643006e-07	7.251301371137841e-07	0
supervised_graph	ood_topology	229	decode_reencode	3.1296571660624105e+21	7.75479665817524e+21	1.386839376437015e+22	0
supervised_graph	ood_topology	233	rollout	262992653384620.2	910144117614627.0	1228290109068729.5	0
supervised_graph	ood_topology	233	one_step	0.015327100348587207	0.1392927549267898	0.5120098830579501	0
supervised_graph	ood_topology	233	reconstruction	2.526324244516893e-08	3.1346419388643006e-07	7.251301371137841e-07	0
supervised_graph	ood_topology	233	decode_reencode	262992653384620.2	910144117614627.0	1228290109068729.5	0
rlc_midpoint_1	id_test	0	rollout	0.0017970329675919491	0.012136477407688173	0.06601991885057142	0
rlc_midpoint_1	ood_topology	0	rollout	0.001729890833299195	0.011186076984860875	0.06547840370894378	0
rlc_midpoint_4	id_test	0	rollout	0.00011314927361978591	0.0007534128015685067	0.004173431829106323	0
rlc_midpoint_4	ood_topology	0	rollout	0.0001089433116671909	0.0006927426387714465	0.004135284100668661	0
rc_reduced_4	id_test	0	rollout	0.0338048049091405	0.34428676902076427	1.1174740503048124	0
rc_reduced_4	ood_topology	0	rollout	0.030318374961673767	0.28673666432983147	1.0306333176546014	0
structured_physics	id_test	0	rollout	0.0007034757244351147	0.013069635430823033	0.011573971578602233	0
structured_physics	ood_topology	0	rollout	0.0006773440697270505	0.012899682032943307	0.010633518896660395	0
persistence	id_test	0	rollout	0.2935819154000939	4.826704315646563	6.769467593712014	0
persistence	ood_topology	0	rollout	0.28451366091784375	4.753822249656163	6.655881957416249	0
