## Supplementary Data - Compact audit, summary tables, code, and figure sources for "Panvascular-JEPA: Unseen-Structure Evaluation of Factorized Predictive States for Hemodynamic Networks": validation_budget_trajectories.csv

arm	stage	candidate	seed	update	checkpoint_status	pure_latent_rollout_rmse	pure_latent_rollout_nonfinite_count	one_step_rmse	one_step_nonfinite_count	truth_encoding_readout_rmse	truth_encoding_readout_nonfinite_count	decode_reencode_rollout_rmse	decode_reencode_rollout_nonfinite_count
mono_jepa	search_v2	0	101	2000	observed_checkpoint	2920995.5550831314	0	0.04554278488149682	0	0.005940299038501558	0	1209867926.542592	0
mono_jepa	search_v2	0	101	4000	observed_checkpoint	364177587476262.2	0	0.039561917272989855	0	0.005237750320989856	0	3912240477528.828	0
mono_jepa	search_v2	0	101	6000	observed_checkpoint	3.119042120789876e+17	0	0.03548959467448972	0	0.005335016122080927	0	80385.14254147721	0
mono_jepa	search_v2	1	101	2000	observed_checkpoint	2879939.89672455	0	0.04553023009784123	0	0.00594092234635021	0	1238735648.1510637	0
mono_jepa	search_v2	1	101	4000	observed_checkpoint	350786184993053.2	0	0.0395596103843115	0	0.005235057597283019	0	4021468321931.109	0
mono_jepa	search_v2	1	101	6000	observed_checkpoint	3.054390822073733e+17	0	0.03549707430976773	0	0.005330108921303066	0	91415.53574955782	0
mono_jepa	search_v2	2	101	2000	observed_checkpoint	2.7682290207801196e+16	0	0.03713568574364399	0	0.0054759403422843965	0	318736652027.31146	0
mono_jepa	search_v2	2	101	4000	observed_checkpoint	2907164909872.1875	0	0.02463422177373285	0	0.006290818125373832	0	5449338281.199089	0
mono_jepa	search_v2	2	101	6000	observed_checkpoint	1.3922047722470932e+18	0	0.019296107990160304	0	0.004401307604909776	0	240786.2507156552	0
mono_jepa	search_v2	3	101	2000	observed_checkpoint	2.7644206798782076e+16	0	0.03714033868360351	0	0.0054751873405437315	0	305980285794.49414	0
mono_jepa	search_v2	3	101	4000	observed_checkpoint	2786315589793.921	0	0.02463931788773031	0	0.006283153078130721	0	5134907632.954311	0
mono_jepa	search_v2	3	101	6000	observed_checkpoint	1.2270012768290604e+18	0	0.019352768655385492	0	0.004396214820449717	0	239265.8614003451	0
mono_jepa	search_v2	4	101	2000	observed_checkpoint	4266046391784.4185	0	0.03245255640740094	0	0.005686954971975127	0	116955703.11928986	0
mono_jepa	search_v2	4	101	4000	observed_checkpoint	1.0408728925017877e+26	0	0.019989285167805116	0	0.0041690755622990515	0	646207462097314.1	0
mono_jepa	search_v2	4	101	6000	observed_checkpoint	1.2632533256743588e+32	0	0.014205578477362568	0	0.0034098031888601652	0	3.5973635706330374e+26	0
mono_jepa	search_v2	5	101	2000	observed_checkpoint	4382817621770.391	0	0.03248579840041483	0	0.005681698882090846	0	110708797.21491693	0
mono_jepa	search_v2	5	101	4000	observed_checkpoint	9.369425789812829e+25	0	0.01999596245327243	0	0.004165176616421423	0	598133642959421.4	0
mono_jepa	search_v2	5	101	6000	observed_checkpoint	1.262984456232868e+32	0	0.014187563546101388	0	0.0034042576336443275	0	3.1878481447514066e+26	0
mono_jepa	final_fit_validation	1	211	4000	observed_checkpoint	22607.884977432655	0	0.05220808284377579	0	0.011382719055329895	0	2.066918410906996e+33	0
mono_jepa	final_fit_validation	1	211	8000	observed_checkpoint	7867.5841924313745	0	0.050563572652568195	0	0.009588735081872897	0	1.738853889579831e+16	0
mono_jepa	final_fit_validation	1	211	12000	observed_checkpoint	2338.690418279164	0	0.04346891746245962	0	0.008631070455545098	0	1.405729412636054e+30	0
mono_jepa	final_fit_validation	1	223	4000	observed_checkpoint	19940.472584523504	0	0.05536743810640754	0	0.008910711670714526	0	7.664814240284579e+20	0
mono_jepa	final_fit_validation	1	223	8000	observed_checkpoint	77735.35099718529	0	0.045883769977979	0	0.007487421184865298	0	48941.33771982862	0
mono_jepa	final_fit_validation	1	223	12000	observed_checkpoint	5280.411392468604	0	0.04003330742619565	0	0.011619292978247495	0	1225971298398.6409	0
mono_jepa	final_fit_validation	1	227	4000	observed_checkpoint	172823.26764883587	0	0.044084661969527726	0	0.007372885430541768	0	3.3816633435678144e+16	0
mono_jepa	final_fit_validation	1	227	8000	observed_checkpoint	1017334.5245107835	0	0.037431114915034515	0	0.00811153324156369	0	2685285821900.7183	0
mono_jepa	final_fit_validation	1	227	12000	observed_checkpoint	374609.0189331111	0	0.03267787735283285	0	0.0083658758712134	0	43122070.8071293	0
mono_jepa	final_fit_validation	1	229	4000	observed_checkpoint	151609.43371439117	0	0.05258409654763857	0	0.008383363748587306	0	1736694335324.8748	0
mono_jepa	final_fit_validation	1	229	8000	observed_checkpoint	219944781881.45874	0	0.049528389928050864	0	0.008112710951940742	0	1331731057430.4697	0
mono_jepa	final_fit_validation	1	229	12000	observed_checkpoint	9248039608323.967	0	0.0470468895826569	0	0.0085472072027463	0	3.1407312875165268e+16	0
mono_jepa	final_fit_validation	1	233	4000	observed_checkpoint	4933.689176805891	0	0.05855729085839356	0	0.008084386709635029	0	1338820059640795.2	0
mono_jepa	final_fit_validation	1	233	8000	observed_checkpoint	939.6379428498952	0	0.047502247268867225	0	0.011455118293610388	0	9.72321118941324e+28	0
mono_jepa	final_fit_validation	1	233	12000	observed_checkpoint	608.9251226950225	0	0.04731939126102386	0	0.01599063981405768	0	4.789221639595975e+29	0
opf1	search_v2	0	101	2000	observed_checkpoint	306624.7365341462	0	0.05350906478871787	0	0.005115876215668441	0	6.47080023625455e+21	0
opf1	search_v2	0	101	4000	observed_checkpoint	792172900.8873879	0	0.04130326265687671	0	0.00678883608264715	0	683295001030231.4	0
opf1	search_v2	0	101	6000	observed_checkpoint	170157075.15767518	0	0.0414399756596615	0	0.007326167992910192	0	8.714802388450595e+16	0
opf1	search_v2	1	101	2000	observed_checkpoint	298953.05499143736	0	0.05344446909902545	0	0.005114906229533406	0	6.348521749935882e+21	0
opf1	search_v2	1	101	4000	observed_checkpoint	761285191.2492522	0	0.04131758177426378	0	0.006783868017359487	0	686690426928308.2	0
opf1	search_v2	1	101	6000	observed_checkpoint	200201905.25282308	0	0.0414406039106616	0	0.007323409710648742	0	9.95278145144459e+16	0
opf1	search_v2	2	101	2000	observed_checkpoint	149725820.3264638	0	0.04497558039853194	0	0.007448396940100845	0	6.155274865999988e+24	0
opf1	search_v2	2	101	4000	observed_checkpoint	6790368700.822609	0	0.044303582177758705	0	0.007242442349243819	0	3.205553031845993e+28	0
opf1	search_v2	2	101	6000	observed_checkpoint	753364884519.5239	0	0.030923587559151516	0	0.006263448191941557	0	53761972372735.0	0
opf1	search_v2	3	101	2000	observed_checkpoint	165286758.59969857	0	0.044931340226079586	0	0.007442610796059156	0	8.516165561307938e+24	0
opf1	search_v2	3	101	4000	observed_checkpoint	6298359733.521554	0	0.04386247019668347	0	0.007241534298684245	0	3.533528978134834e+28	0
opf1	search_v2	3	101	6000	observed_checkpoint	841704113263.79	0	0.030941959244306677	0	0.006265114364273787	0	33473697077465.844	0
opf1	search_v2	4	101	2000	observed_checkpoint	6157164500.885732	0	0.03664645159600995	0	0.00831970093595248	0	2.0358497037186896e+19	0
opf1	search_v2	4	101	4000	observed_checkpoint	74404631627.64996	0	0.028188433811335345	0	0.005918420187033625	0		834
opf1	search_v2	4	101	6000	observed_checkpoint	222864991.41861725	0	0.017194492054459245	0	0.004544100258442925	0		1952
opf1	search_v2	5	101	2000	observed_checkpoint	8916806061.75292	0	0.036801301356368714	0	0.008317862530696536	0	4.4523687821067095e+18	0
opf1	search_v2	5	101	4000	observed_checkpoint	104511635448.30196	0	0.028492284521929506	0	0.005921853161717905	0		1292
opf1	search_v2	5	101	6000	observed_checkpoint	138445639.81051978	0	0.017626005857773228	0	0.004521993243811757	0		2260
opf1	final_fit_validation	5	211	4000	observed_checkpoint	130.66135436963575	0	0.03889770957558538	0	0.005898703807732009	0	1077863.1803745015	0
opf1	final_fit_validation	5	211	8000	observed_checkpoint	134158.27154363424	0	0.02829187898294022	0	0.008882279542264504	0	6098413381481976.0	0
opf1	final_fit_validation	5	211	12000	observed_checkpoint	381.3323801384335	0	0.03888237358195865	0	0.016067699745262874	0	25190042185.60309	0
opf1	final_fit_validation	5	223	4000	observed_checkpoint	243.56886554397855	0	0.041806638679179935	0	0.009590002479632572	0	4.282548520863467e+24	0
opf1	final_fit_validation	5	223	8000	observed_checkpoint	41036.61445890691	0	0.026976904198786122	0	0.010452397784188827	0	6.78100397827203e+17	0
opf1	final_fit_validation	5	223	12000	observed_checkpoint	75.8385887327707	0	0.03243276626492094	0	0.01259290847467369	0	1.7795540871312e+28	0
opf1	final_fit_validation	5	227	4000	observed_checkpoint	1230161.231437104	0	0.022430941280154475	0	0.0082674552845692	0	6.320335305527596e+21	0
opf1	final_fit_validation	5	227	8000	observed_checkpoint	16361.944406894594	0	0.017738709460254673	0	0.008754455056076514	0	98.21612015274185	0
opf1	final_fit_validation	5	227	12000	observed_checkpoint	797.6659817720216	0	0.015173678658482624	0	0.006709670657558317	0	46.44956292892084	0
opf1	final_fit_validation	5	229	4000	observed_checkpoint	1111882.4387009998	0	0.038699263752341305	0	0.007519154937930991	0		70
opf1	final_fit_validation	5	229	8000	observed_checkpoint	78.05869569015339	0	0.24321035599140814	0	0.03666559969527309	0		36835
opf1	final_fit_validation	5	229	12000	observed_checkpoint	17.63159912889873	0	0.10687750692148419	0	0.0586894784982191	0		69511
opf1	final_fit_validation	5	233	4000	observed_checkpoint	29606.883065224905	0	0.03993210289308675	0	0.014460271066963943	0	169109465.05574915	0
opf1	final_fit_validation	5	233	8000	observed_checkpoint	1858.789793443898	0	0.03035309482452886	0	0.015517681191039944	0	1.5145908457555354e+33	0
opf1	final_fit_validation	5	233	12000	observed_checkpoint	62.348176793803695	0	0.03989631594700622	0	0.025952363157587352	0		27155
opf4	search_v2	0	101	2000	observed_checkpoint	17053082850.270203	0	0.04400733871559995	0	0.006911117199364664	0	1634920.7616304082	0
opf4	search_v2	0	101	4000	observed_checkpoint	11359502148.609316	0	0.041237814099683114	0	0.0066274523482946004	0	26895389.309694167	0
opf4	search_v2	0	101	6000	observed_checkpoint	537113358851.5107	0	0.03988364874914249	0	0.006228834297684079	0	33575227.15356502	0
opf4	search_v2	1	101	2000	observed_checkpoint	17068065163.448303	0	0.04401172947474702	0	0.006909569905111244	0	1547023.812053717	0
opf4	search_v2	1	101	4000	observed_checkpoint	10824965565.929838	0	0.04121316725502105	0	0.006622040890012652	0	28680839.150679976	0
opf4	search_v2	1	101	6000	observed_checkpoint	528357513572.49786	0	0.03980388133614223	0	0.006225248470334617	0	34370068.80231289	0
opf4	search_v2	2	101	2000	observed_checkpoint	614802956.0868917	0	0.049530670078249045	0	0.008147513931526656	0	5.79004974518742e+16	0
opf4	search_v2	2	101	4000	observed_checkpoint	102634630.6596952	0	0.03252026904111937	0	0.009245712600260783	0	4887.399227375708	0
opf4	search_v2	2	101	6000	observed_checkpoint	142812231925.5911	0	0.02261083323122695	0	0.0040272263038592234	0	8.326397750467309e+19	0
opf4	search_v2	3	101	2000	observed_checkpoint	595645131.5711216	0	0.04963768750671312	0	0.00815595499463669	0	4.933295383634241e+16	0
opf4	search_v2	3	101	4000	observed_checkpoint	93071123.39882539	0	0.03276011804016973	0	0.009244149324399193	0	4155.419925794796	0
opf4	search_v2	3	101	6000	observed_checkpoint	38274371356.20307	0	0.023107093005395696	0	0.004083052674851025	0	2.1362509590886322e+21	0
opf4	search_v2	4	101	2000	observed_checkpoint	790349359.1658329	0	0.05119558096552379	0	0.009912162871169427	0	413532450510.90063	0
opf4	search_v2	4	101	4000	observed_checkpoint	118783225105835.17	0	0.020361560185115108	0	0.004395236015645191	0	1.2675649625144128e+18	0
opf4	search_v2	4	101	6000	observed_checkpoint	733532646642135.1	0	0.017148341658392418	0	0.003270433544602274	0	4324570356927890.0	0
opf4	search_v2	5	101	2000	observed_checkpoint	56170171.775672406	0	0.051951558597223856	0	0.009917236124402888	0	157066106537.62854	0
opf4	search_v2	5	101	4000	observed_checkpoint	56915809838067.26	0	0.020188067234230344	0	0.00441527031117702	0	874854082637751.0	0
opf4	search_v2	5	101	6000	observed_checkpoint	791562331416021.4	0	0.01703213874699282	0	0.0033984717008906907	0	1162674313784987.8	0
opf4	final_fit_validation	3	211	4000	observed_checkpoint	3682726.0735109695	0	0.0456003347515034	0	0.008938258964779318	0	343627863126755.3	0
opf4	final_fit_validation	3	211	8000	observed_checkpoint	62231.18874189124	0	0.03785762517434638	0	0.0063004707445183635	0	2910917447139.7974	0
opf4	final_fit_validation	3	211	12000	observed_checkpoint	54769.953328416916	0	0.02416253333407978	0	0.007170739011608803	0		12876
opf4	final_fit_validation	3	223	4000	observed_checkpoint	152544.009576036	0	0.05138104933497306	0	0.008210581095819697	0	4397830366562217.5	0
opf4	final_fit_validation	3	223	8000	observed_checkpoint	48791.41229608528	0	0.042589071323399647	0	0.00608378588828009	0	1.4931386516147557e+24	0
opf4	final_fit_validation	3	223	12000	observed_checkpoint	138564.36828541188	0	0.03978757672899872	0	0.006569780195544509	0	6.886436966832367e+21	0
opf4	final_fit_validation	3	227	4000	observed_checkpoint	278963653.26488286	0	0.04856944188404492	0	0.010703895842790962	0	154971497425708.7	0
opf4	final_fit_validation	3	227	8000	observed_checkpoint	5701887.589940291	0	0.04129703009014268	0	0.008570970309979963	0	1.4979030014903149e+31	0
opf4	final_fit_validation	3	227	12000	observed_checkpoint	983895.0381388107	0	0.04156051176160314	0	0.013045240272539574	0		21775
opf4	final_fit_validation	3	229	4000	observed_checkpoint	88875465.8502989	0	0.05142778627791256	0	0.006551990722012524	0	1506845.3945730801	0
opf4	final_fit_validation	3	229	8000	observed_checkpoint	24225197405571.746	0	0.05322220970031602	0	0.007463702681981544	0	5708119514344744.0	0
opf4	final_fit_validation	3	229	12000	observed_checkpoint	13034131929.567377	0	0.04302917136598893	0	0.008759267627544726	0	1.3815121523903747e+26	0
opf4	final_fit_validation	3	233	4000	observed_checkpoint	1948145.9265841835	0	0.050375083194254495	0	0.008686454182797293	0	4.929829513268592e+16	0
opf4	final_fit_validation	3	233	8000	observed_checkpoint	1026037.9187966487	0	0.054646957545201824	0	0.00928691110186926	0	52919598.58832618	0
opf4	final_fit_validation	3	233	12000	observed_checkpoint	460780.44593529566	0	0.04225274754893915	0	0.016626117506339532	0	1.068316556831057e+26	0
supervised_graph	search_v2	0	101	2000	observed_checkpoint	0.7115439042301069	0	0.030617629159015298	0	0.0	0	0.7115439042301069	0
supervised_graph	search_v2	0	101	4000	observed_checkpoint	200.94519635457354	0	0.019352436128849362	0	0.0	0	200.94519635457354	0
supervised_graph	search_v2	0	101	6000	observed_checkpoint	746154.6065948954	0	0.01683067939868853	0	0.0	0	746154.6065948954	0
supervised_graph	search_v2	1	101	2000	observed_checkpoint	0.7109964325040963	0	0.030619021133622765	0	0.0	0	0.7109964325040963	0
supervised_graph	search_v2	1	101	4000	observed_checkpoint	199.82004972091656	0	0.019353586973037934	0	0.0	0	199.82004972091656	0
supervised_graph	search_v2	1	101	6000	observed_checkpoint	729814.4270511192	0	0.016831807840326733	0	0.0	0	729814.4270511192	0
supervised_graph	search_v2	2	101	2000	observed_checkpoint	249431.59753142865	0	0.017511590545273303	0	0.0	0	249431.59753142865	0
supervised_graph	search_v2	2	101	4000	observed_checkpoint	5886685237.887271	0	0.014970627857446428	0	0.0	0	5886685237.887271	0
supervised_graph	search_v2	2	101	6000	observed_checkpoint	248731793.61085537	0	0.014447100563470941	0	0.0	0	248731793.61085537	0
supervised_graph	search_v2	3	101	2000	observed_checkpoint	247883.6553640714	0	0.017511782906154825	0	0.0	0	247883.6553640714	0
supervised_graph	search_v2	3	101	4000	observed_checkpoint	5755396003.212673	0	0.014970180797418103	0	0.0	0	5755396003.212673	0
supervised_graph	search_v2	3	101	6000	observed_checkpoint	241725097.59101033	0	0.014447892397211495	0	0.0	0	241725097.59101033	0
supervised_graph	search_v2	4	101	2000	observed_checkpoint	5608757072.724302	0	0.015666763375263567	0	0.0	0	5608757072.724302	0
supervised_graph	search_v2	4	101	4000	observed_checkpoint	1189334323.6679397	0	0.014527667498239319	0	0.0	0	1189334323.6679397	0
supervised_graph	search_v2	4	101	6000	observed_checkpoint	25464614506.572697	0	0.011306502889476452	0	0.0	0	25464614506.572697	0
supervised_graph	search_v2	5	101	2000	observed_checkpoint	6525322807.563596	0	0.01569807231794698	0	0.0	0	6525322807.563596	0
supervised_graph	search_v2	5	101	4000	observed_checkpoint	808046327.9885039	0	0.01451554137494467	0	0.0	0	808046327.9885039	0
supervised_graph	search_v2	5	101	6000	observed_checkpoint	12985475715.173933	0	0.01137049582257227	0	0.0	0	12985475715.173933	0
supervised_graph	final_fit_validation	1	211	4000	observed_checkpoint	133.1761437414502	0	0.0289295879508885	0	0.0	0	133.1761437414502	0
supervised_graph	final_fit_validation	1	211	8000	observed_checkpoint	3.773238953009499e+23	0	0.016223989841298785	0	0.0	0	3.773238953009499e+23	0
supervised_graph	final_fit_validation	1	211	12000	observed_checkpoint	1.858295098635507e+21	0	0.014110604779929987	0	0.0	0	1.858295098635507e+21	0
supervised_graph	final_fit_validation	1	223	4000	observed_checkpoint	6358543932.482076	0	0.024763794088610135	0	0.0	0	6358543932.482076	0
supervised_graph	final_fit_validation	1	223	8000	observed_checkpoint	143933630884.01974	0	0.015898277756291265	0	0.0	0	143933630884.01974	0
supervised_graph	final_fit_validation	1	223	12000	observed_checkpoint	20309306302.10923	0	0.014661997896332974	0	0.0	0	20309306302.10923	0
supervised_graph	final_fit_validation	1	227	4000	observed_checkpoint	3002522385450838.0	0	0.021956340597613033	0	0.0	0	3002522385450838.0	0
supervised_graph	final_fit_validation	1	227	8000	observed_checkpoint	6.003626408978632e+30	0	0.01513471499770907	0	0.0	0	6.003626408978632e+30	0
supervised_graph	final_fit_validation	1	227	12000	observed_checkpoint	7.966375240293344e+31	0	0.013829058432445524	0	0.0	0	7.966375240293344e+31	0
supervised_graph	final_fit_validation	1	229	4000	observed_checkpoint	1.4516348173909066	0	0.03181586014497872	0	0.0	0	1.4516348173909066	0
supervised_graph	final_fit_validation	1	229	8000	observed_checkpoint	1.7525703288629053e+22	0	0.017822422226357045	0	0.0	0	1.7525703288629053e+22	0
supervised_graph	final_fit_validation	1	229	12000	observed_checkpoint	3.7535733968190953e+21	0	0.016259231005405425	0	0.0	0	3.7535733968190953e+21	0
supervised_graph	final_fit_validation	1	233	4000	observed_checkpoint	1738971.6500853319	0	0.029177158664868013	0	0.0	0	1738971.6500853319	0
supervised_graph	final_fit_validation	1	233	8000	observed_checkpoint	2.3803380166906198e+17	0	0.017116602090233166	0	0.0	0	2.3803380166906198e+17	0
supervised_graph	final_fit_validation	1	233	12000	observed_checkpoint	240742469440041.47	0	0.015114546918593834	0	0.0	0	240742469440041.47	0
